# Probiotics supplementation to adult human small intestinal stoma microbiota causes dynamic increase in the community resistance to perturbations and nutrient utilization

**DOI:** 10.1101/2023.01.29.525861

**Authors:** Jack Jansma, Nicola U. Thome, Markus Schwalbe, Anastasia Chrysovalantou Chatziioannou, Somayah S. Elsayed, Gilles P. van Wezel, Pieter van den Abbeele, Saskia van Hemert, Sahar El Aidy

**Author notes:** Present address: Department of Chemistry, Laboratory of Analytical Biochemistry, University of Crete, Heraklion, Greece (Anastasia Chrysovalantou Chatziioannou). Corresponding author: Sahar El Aidy. Host-microbe Interactions, Groningen Biomolecular Sciences and Biotechnology Institute (GBB), University of Groningen, Nijenborgh 7, 9747 AG Groningen, The Netherlands., E.

## Abstract

The gut microbiota plays a pivotal role in health and disease. The use of probiotics as microbiota-targeted therapies is a promising strategy to improve host health. However, dynamic molecular mechanisms are often not elucidated, especially when targeting the small intestinal microbiota. Here, we show that supplementation of a probiotic formula (Ecologic®825) to the adult human small intestinal ileostoma microbiota counteracts the growth of *Enterococcaceae* and *Enterobacteriaceae* and reduces ethanol production, leading to major changes in nutrient utilization and resistance to perturbations. The observed alterations coincided with an initial increase in lactate production and decrease in pH by the probiotics, followed by a sharp increase in the levels of butyrate and propionate. Additionally, increased production of multiple *N*-acyl amino acids was detected in the stoma samples supplemented with the probiotic formula. Overall, this study shows how network theory can be used to improve the current or identify novel microbiota-targeted therapies. The outcome may help further understand the reported effects of these probiotic formula on the host.
