## Supplementary data 3 for "Probiotics supplementation to adult human small intestinal stoma microbiota causes dynamic increase in the community resistance to perturbations and nutrient utilization"

### Sheet: Explanation
This supplementary files contains the node data obtained from the network analysis
The subsheet control contains the node degree and betweenness centrality from the control network
The subsheet probiotic contains the node degree and betweenness centrality from the probiotics-supplemented network
Both the node degree and betweennees centrality are obtained form the network analyzer plug in in cytoscape
The subsheet control - probiotic contains the difference in node degree and betweenness centrality between the control and probiotics-supplemented networks
The difference is calculated by substracting the values in the probiotics-supplmeneted network from the values in the control network

### Sheet: Control
Node	Degree (Total edges)	Degree (negative edges)	Degree (positive edges)	Betweenness centrality
3-phenylpropionate	6	6	0	0.00374482
Acetate	14	9	5	0.0498358
Aceton	8	8	0	0.0127988
Alanine	12	12	0	0.0472485
Arginine	1	1	0	0
Asparagine	1	1	0	0
Aspartate	10	10	0	0.15931
Beta-alanine	6	6	0	0.00374482
Betaine	8	7	1	0.0333659
Butyrate	1	1	0	0
Carnitine	1	1	0	0
Citrulline-C18:1	0	0	0	0
Ethanol	14	9	5	0.0498358
Formate	1	1	0	0
Glucose	1	1	0	0
Glutamate	6	6	0	0.26173
Glutamic-acid-C18:1	14	9	5	0.0498358
Glycerol	12	12	0	0.27327
Glycine	0	0	0	0
Histidine-C18:1	7	5	2	0.000821018
Isoleucine	7	7	0	0.0203056
Lactate	0	0	0	0
Methanol	1	1	0	0
Methionine	16	13	3	0.0564959
N-(OH-stearoyl)-Gln	7	5	2	0.000821018
N-(OH-stearoyl)-Tyr	2	2	0	0.000646552
N-Oleoyl-Ile	1	0	1	0
N-palmitoyl-Gln	2	2	0	0.00196437
N-palmitoyl-Glu	7	6	1	0.0238673
N-Palmitoyl-Phe	1	0	1	0
N-Stearoyl-Glu	14	9	5	0.0498358
Phenylalanine	16	13	3	0.0564959
Phenylalanine-C18:1	7	5	2	0.000821018
Propionate	14	9	5	0.0498358
Pyroglutamate	0	0	0	0
Succinate	0	0	0	0
Threonine-C18:1	14	9	5	0.0498358
Tryptophan	16	13	3	0.0564959
Tyrosine	16	13	3	0.0564959

### Sheet: Probiotic
Node	Degree (Total edges)	Degree (negative edges)	Degree (positive edges)	Betweenness centrality
3-phenylpropionate	6	6	0	0.00583307
Acetate	3	2	1	0.0111111
Aceton	14	11	3	0.0389067
Alanine	1	0	1	0
Arginine	0	0	0	0
Asparagine	0	0	0	0
Aspartate	0	0	0	0
Beta-alanine	6	6	0	0.00583307
Betaine	5	2	3	0.0259259
Butyrate	2	2	0	0
Carnitine	8	8	0	0.503704
Citrulline-C18:1	1	0	1	0
Ethanol	4	3	1	0.1
Formate	2	1	1	0
Glucose	11	11	0	0.20268
Glutamate	15	8	7	0.0437166
Glutamic-acid-C18:1	14	8	6	0.028679
Glycerol	10	10	0	0.0263298
Glycine	4	2	2	0.0111111
Histidine-C18:1	2	1	1	0
Isoleucine	14	11	3	0.0389067
Lactate	2	1	1	0
Methanol	6	6	0	0.0150149
Methionine	9	9	0	0.0190941
N-(OH-stearoyl)-Gln	14	8	6	0.028679
N-(OH-stearoyl)-Tyr	4	2	2	0.0111111
N-Oleoyl-Ile	7	6	1	0.0146709
N-palmitoyl-Gln	1	0	1	0
N-palmitoyl-Glu	14	8	6	0.028679
N-Palmitoyl-Phe	14	8	6	0.028679
N-Stearoyl-Glu	14	8	6	0.028679
Phenylalanine	14	11	3	0.0389067
Phenylalanine-C18:1	2	1	1	0
Propionate	14	8	6	0.028679
Pyroglutamate	8	8	0	0.00754705
Succinate	4	3	1	0.1
Threonine-C18:1	1	0	1	0
Tryptophan	6	6	0	0.148148
Tyrosine	14	11	3	0.0389067

### Sheet: Control - Probiotic
Node	DeltaNodedegree	DeltaBetweennesscentrality
Carnitine	-7	-0.503704
Glucose	-10	-0.20268
Succinate	-4	-0.1
Tryptophan	10	-0.0916522
Ethanol	10	-0.0501642
N-Palmitoyl-Phe	-13	-0.028679
N-(OH-stearoyl)-Gln	-7	-0.027858
Aceton	-6	-0.026108
Isoleucine	-7	-0.0186012
Methanol	-5	-0.0150149
N-Oleoyl-Ile	-6	-0.0146709
Glycine	-4	-0.0111111
N-(OH-stearoyl)-Tyr	-2	-0.0104646
Pyroglutamate	-8	-0.00754705
N-palmitoyl-Glu	-7	-0.00481174
3-phenylpropionate	0	-0.00208825
Beta-alanine	0	-0.00208825
Lactate	-2	0
Butyrate	-1	0
Citrulline-C18:1	-1	0
Formate	-1	0
Arginine	1	0
Asparagine	1	0
Histidine-C18:1	5	0.000821018
Phenylalanine-C18:1	5	0.000821018
N-palmitoyl-Gln	1	0.00196437
Betaine	3	0.00744001
Phenylalanine	2	0.0175892
Tyrosine	2	0.0175892
Glutamic-acid-C18:1	0	0.0211567
N-Stearoyl-Glu	0	0.0211567
Propionate	0	0.0211567
Methionine	7	0.0374018
Acetate	11	0.0387247
Alanine	11	0.0472485
Threonine-C18:1	13	0.0498358
Aspartate	10	0.15931
Glutamate	-9	0.218014
Glycerol	2	0.24694
