## Supplementary data 4 for "Probiotics supplementation to adult human small intestinal stoma microbiota causes dynamic increase in the community resistance to perturbations and nutrient utilization"

### Sheet: Explanation
This supplementary files contains the data used for the correlation matrix
The subsheet variables contains the average of the area under the curve for the 1H-NMR and LC-MS data as well as the absolute cell count per species obtained by multiplying the relatvie abundance from the shallow shotgun sequencing with the absolute cellcount from the flow cytomety
Of note: during DNA isolation sample 23_CP04367 got destroyed. This sample belongs to donor 5 obtained after 3h of growth in the control conditions

### Sheet: Variables
	Name	19_CP04367	20_CP04367	21_CP04367	22_CP04367	24_CP04367	31_CP04367	32_CP04367	33_CP04367	34_CP04367	35_CP04367	36_CP04367	43_CP04367	44_CP04367	45_CP04367	46_CP04367	47_CP04367	48_CP04367	55_CP04367	56_CP04367	57_CP04367	58_CP04367	59_CP04367	60_CP04367	67_CP04367	68_CP04367	69_CP04367	70_CP04367	71_CP04367	72_CP04367	79_CP04367	80_CP04367	81_CP04367	82_CP04367	83_CP04367	84_CP04367	91_CP04367	92_CP04367	93_CP04367	94_CP04367	95_CP04367	96_CP04367	103_CP04367	104_CP04367	105_CP04367	106_CP04367	107_CP04367	108_CP04367
	Condition	Control	Control	Control	Control	Control	Probiotic	Probiotic	Probiotic	Probiotic	Probiotic	Probiotic	Control	Control	Control	Control	Control	Control	Probiotic	Probiotic	Probiotic	Probiotic	Probiotic	Probiotic	Control	Control	Control	Control	Control	Control	Probiotic	Probiotic	Probiotic	Probiotic	Probiotic	Probiotic	Control	Control	Control	Control	Control	Control	Probiotic	Probiotic	Probiotic	Probiotic	Probiotic	Probiotic
	Time (h)	3	3	3	3	3	3	3	3	3	3	3	6	6	6	6	6	6	6	6	6	6	6	6	9	9	9	9	9	9	9	9	9	9	9	9	24	24	24	24	24	24	24	24	24	24	24	24
Variable	Donor	1	2	3	4	6	1	2	3	4	5	6	1	2	3	4	5	6	1	2	3	4	5	6	1	2	3	4	5	6	1	2	3	4	5	6	1	2	3	4	5	6	1	2	3	4	5	6
Succinate	0.362157	0.140867	0.494528	0.272147	0.223103	0.280717	0.143894	0.417285	0.261832	0.247082	0.215833	0.605645	0.481688	0.67287	0.542197	0.577634	0.525553	0.399783	0.25451	0.49153	0.372742	0.381632	0.339941	0.626167	0.529384	0.675424	0.545677	0.572501	0.57352	0.433361	0.304014	0.474122	0.233228	0.303939	0.333487	0.0315282	0.657607	0.0313476	0.0207106	0.0313895	0.0585782	0.00493698	0.24921	0.0298019	0.0147271	0.0133926	0.0119206
Formate	0.487593	0.295629	0.508346	0.423095	0.398635	0.337681	0.177264	0.322267	0.230151	0.213926	0.217119	0.602342	0.675025	0.517624	0.558957	0.566676	0.590198	0.389662	0.355738	0.336457	0.401765	0.414656	0.37514	0.524024	0.608883	0.483014	0.529191	0.444321	0.504627	0.365519	0.319129	0.287828	0.29206	0.306802	0.29446	0.275343	0.3513	0.198555	0.211252	0.223348	0.265812	0.283323	0.147663	0.205656	0.239989	0.273628	0.179095
Tyrosine	0.00340694	0.00243771	0.00395931	0.00325687	0.00417592	0.00829755	0.0119612	0.00804885	0.00754048	0.00831924	0.0110057	0	0.00114979	0.000785108	0.00144527	0.000861008	0.000497632	0.00141452	0.00773569	0.00217842	0.00154001	0.00130355	0.00482663	0	0	0	0.000281583	0	0	0.000271746	0.00509695	0.00183463	0.000217071	0.00117276	0.00277903	0	0	0	0	0	0	0	0	0.00196317	0	0.000420784	0
Lactate	0.0475469	0.0640154	0.0336197	0.0475239	0.0574604	0.108244	0.100948	0.0994025	0.0980736	0.092538	0.105958	0.0381939	0.0321474	0.027288	0.029439	0.0327071	0.0351986	0.110435	0.113801	0.101999	0.107055	0.102565	0.122927	0.035475	0.0317079	0.0245865	0.03149	0.0296396	0.0360111	0.110731	0.108965	0.0975464	0.094176	0.102959	0.107655	0	0.0284097	0	0	0.000512084	0.00770122	0.000925367	0.0959068	0	0	0	0.0138559
Glycine	0.133593	0.113639	0.152589	0.136689	0.135025	0.093302	0.0815913	0.137964	0.10679	0.104385	0.104428	0.114855	0.11334	0.153543	0.129016	0.135014	0.119766	0.112028	0.109307	0.162864	0.140848	0.140864	0.129791	0.0984769	0.105867	0.162978	0.139359	0.136719	0.12737	0.0842187	0.12575	0.170853	0.150115	0.151775	0.129617	0.0429789	0.114606	0.155049	0.131225	0.133227	0.13281	0.0430524	0.12355	0.10434	0.0971398	0.0980051	0.129269
Glucose	0	0	0	0	0	0.0130939	0.0249206	0.0122118	0.0237525	0.0235597	0.0228946	0	0	0	0	0	0	0	0	0	0	0	0	0	0	0	0	0	0	0	0	0	0	0	0	0	0	0	0	0	0	0	0	0	0	0	0
Aspartate	0.00140368	0.0010801	0.00106581	0.00121022	0.00116599	0.000595904	0.000785945	0.000639539	0.000796465	0.000922385	0.00069778	0.000320999	0.000352318	0.000193419	0.000804163	0.000697977	0.000269156	0.000799245	0.000763359	0.000906202	0.000947643	0.000832298	0.00129148	0.00014266	0.000282309	0.000212675	0.000168244	0.000233281	0.00018755	0.00115057	0.000871335	0.00117577	0.00115881	0.0011206	0.00198188	9.8e-05	0.000253952	0.000278755	0.000130692	0.000335448	0.000291135	0.00037989	0.000699384	0.000715786	0.000675413	0.000846219	0.000787895
Methionine	0.00432986	0.00284912	0.00281462	0.000917687	0.00152863	0.003801	0.00343756	0.00298492	0.00299655	0.00295848	0.00255861	0.00084689	0	0.00157993	0	0	0.00187412	0.00170496	0.00305639	0.000640305	0.0017349	0.00156086	0	0	0	0.000145554	0	0	0.000116484	0.000132093	0.00150962	0	0	0	0	0	0	0	0	0	0	0	0	0	0	0	0
Propionate	0	0	0.000602511	0	0	0.000517959	0	0.00119853	0	0	0	0.00313445	0.0048303	0.014491	0.00818296	0.0066393	0.00593835	0.00969556	0.00708229	0.015936	0.0114603	0.0107239	0.00661307	0.0221658	0.013412	0.0241276	0.021055	0.0210442	0.0113107	0.0225849	0.0085827	0.0226277	0.0423928	0.0302247	0.00928778	0.118804	0.017219	0.11111	0.104039	0.0949747	0.0844553	0.187283	0.0388664	0.155234	0.171644	0.165652	0.15392
Butyrate	0.00311994	0.000768441	0.00123734	6.28e-05	0.000375865	0.00668449	0.00262186	0.00391827	0.000390306	0.000463437	0.00214029	0.00349467	0.000501338	0.00141409	0.000131032	0.000195996	0	0.00227006	0.000196643	0.000252746	0	0	0.000398963	0.00260513	6.67e-05	0.0030562	0	0	0.000117552	0.00165259	0.000206231	0.00450225	1e-05	0	0.000254687	0.00869436	0	0.016124	0.0021471	0.0014607	0.000301697	0.0338173	0	0.108875	0.0367222	0.0363458	0.00153266
Acetate	2.10871	1.37911	2.24275	1.82442	1.75391	1.57906	0.716375	1.52395	1.01393	0.934138	0.952498	2.38862	2.16039	2.51015	2.32257	2.35835	2.16778	2.11349	1.58118	2.09165	1.89829	1.903	1.80469	2.61925	2.08888	2.62202	2.46083	2.47856	2.36604	2.56564	1.70484	2.23596	2.09535	2.02484	1.80478	3.60786	2.5983	3.39382	3.22589	3.21277	3.07981	3.87731	2.25579	3.30745	3.43079	3.34891	3.30117
Alanine	0.127926	0.119744	0.125582	0.120139	0.128281	0.0938669	0.0960643	0.111385	0.106227	0.104671	0.11135	0.0705077	0.0936687	0.105462	0.0942962	0.100568	0.0938078	0.0616196	0.0999642	0.110931	0.10879	0.109626	0.110423	0.0412931	0.0880352	0.115916	0.105148	0.103707	0.100771	0.0230998	0.107427	0.117243	0.121983	0.119795	0.10683	0	0.107672	0.118174	0.0911571	0.102096	0.117358	0	0.112897	0.0441591	0.0432722	0.0482221	0.0976443
Tryptophan	0.00322548	0.0028764	0.00313903	0.00353808	0.00345313	0.00360272	0.0032184	0.002795	0.00351729	0.00348122	0.00378566	0	0.00063136	0.000205585	0.00071318	0.000269745	0.000873126	0	0.00219199	0	0.000977085	0.00138917	0.00174468	0	0	0	0.000176026	0	0	0.000729877	0.000526726	0	0	0	0	0	0	0	0	0	0	0	0	0	0	0	0
Betaine	0.00643822	0.0116611	0.0134756	0.0106809	0.014457	0.0142324	0.0137938	0.015082	0.00866169	0.0126388	0.0130429	0.0126376	0.0103342	0.014233	0.0115508	0.014496	0.014451	0.0143747	0.014718	0.0166125	0.0162187	0.0154827	0.0158299	0.0144117	0.010676	0.0131938	0.0141106	0.0146774	0.0147356	0.0169929	0.0151252	0.0166674	0.0151577	0.0168747	0.0133793	0.013196	0.0128909	0.0130128	0.0123854	0.0143177	0.0141671	0.0150001	0.0148381	0.0139866	0.0162054	0.0130084	0.0160843
Ethanol	0.222023	0.139072	0.226148	0.204474	0.189716	0.0889721	0.0596147	0.101066	0.0763003	0.0726411	0.0618041	0.289582	0.1952	0.280596	0.25738	0.247825	0.23962	0.136879	0.111124	0.136378	0.142432	0.143116	0.115948	0.300243	0.261997	0.298871	0.295735	0.291527	0.258887	0.152487	0.120605	0.136819	0.128957	0.133481	0.111188	0.328059	0.275455	0.303888	0.295613	0.293578	0.278293	0.174763	0.135946	0.163298	0.15362	0.141165	0.144156
Glutamate	0.00783525	0.00514255	0.00658454	0.00620976	0.00594566	0.0060849	0.00474461	0.00572318	0.00462487	0.00381288	0.00513407	0.0066232	0.00273013	0.00467334	NA	0.00342955	0.00406899	0.00759418	0.00461643	0.00571583	0.00583666	0.00432443	0.00461751	0.00626487	0.00266377	0.00416038	0.0051129	0.00324006	0.00405444	0.00704409	0.00451619	0.00569802	0.00585391	0.00390641	0.00591225	0	0	0	0	0	0	0	0	0	0	0.000822417	0.000739816
Isoleucine	0.0199439	0.0149261	0.0185941	0.0175407	0.0178923	0.0168369	0.0169563	0.0171959	0.0170782	0.0174736	0.0182953	0.0161951	0.0137448	0.0153594	0.0154403	0.0158774	0.0158646	0.0168575	0.0149928	0.0154258	0.0169221	0.0174731	0.0162797	0.0163038	0.0134851	0.0158694	0.0160656	0.0158673	0.0160917	0.0164115	0.0150849	0.0155382	0.0169919	0.0172631	0.0158098	0.0134282	0.013412	0.0139513	0.0144247	0.0141132	0.0144853	0.011022	0.013862	0.0125855	0.0133741	0.0131815	0.0138856
Methanol	0.0146207	0	0.000168343	0	0.00114182	0.0184267	0.0090254	0.0105973	0.000848462	0.000450589	0.00476952	0.0154489	0.473304	0.0117755	0.0270594	0.0508155	0.0106659	0.0197405	0.0106182	0.0118302	0.0111009	0.0112881	0.0168246	0.0197846	0.0220203	0.0117526	0.0112412	0.0114531	0.0114824	0.0188912	0.0112247	0.0110911	0.011191	0.0111082	0.0148937	0.0197438	0.012784	0.0122332	0.0110572	0.0114955	0.0117441	0.0214576	0.0145563	0.0397896	0.0164584	0.0377021	0.0136811
Phenylalanine	0.0273725	0.0205701	0.0237141	0.0224953	0.0222689	0.0230848	0.0210025	0.0224608	0.0227019	0.0218777	0.0239858	0.019948	0.0188608	0.018541	0.0181345	0.0194384	0.0185563	0.0171187	0.0214588	0.018595	0.0203549	0.0212112	0.0209149	0.00304879	0.0159087	0.0189126	0.0183702	0.0176807	0.0184782	0	0.0198257	0.0195031	0.0205828	0.0201116	0.0205072	0	0.01846	0.0152227	0.0126223	0.0134896	0.0160491	0	0.019892	6.26e-05	0	0	0.00955226
Glycerol	0	0	0	0	0	0.00186074	0.00211187	0.000443429	0.00595585	0.00653954	0.0026391	0	0	0	0	0	0	0	0	0	0.000782229	0.00159292	0	0	0	0	0	0	0	0	0	0	0	0	0	0	0	0	0	0	0	0	0	0	0	0	0
Valine	0.0706528	0.0572791	0.0584074	0.0642399	0.061838	0.0587208	0.053479	0.0630129	0.0635827	0.0589893	0.0638323	0.0541039	0.0521055	0.0556308	0.0495055	0.0548054	0.0542759	0.0565307	0.054742	0.0534709	0.0588181	0.0583416	0.0578945	0.0570253	0.0461411	0.0549152	0.0550962	0.0547089	0.0545808	0.0608562	0.0558455	0.0578142	0.0572856	0.0605434	0.0570385	0.0564173	0.0495065	0.0555173	0.0521934	0.0542889	0.0561742	0.0542615	0.0535615	0.0603714	0.0571958	0.0535986	0.0568476
Pyroglutamate	0.00332331	0.00260286	0.0024274	0.00298667	0.00287359	0.0015394	0.00208316	0.00150233	0.00214745	0.00216403	0.00224501	0.00235758	0.00120191	0.0020215	0.00246796	0.00236219	0.00180338	0.00226574	0.00170338	0.00137046	0.00208798	0.00236463	0.00147538	0.00282803	0.00163821	0.0025786	0.002647	0.00245032	0.00215797	0.00203579	0.00158184	0.00193419	0.00215619	0.00234522	0.00154568	0.00285083	0.00120083	0.00286788	0.00265929	0.0023996	0.00220365	0.00103852	0.00157216	0.0023908	0.00121202	0.00135723	0.00138066
Aceton	0.00340032	0.00308582	0.00404168	0.00392032	0.00092611	0.00220531	0.00344113	0.00538945	0.00776907	0.00789245	0.00963384	0.00116772	0.0167084	0.001882	0.0141171	0.0158115	0.0032495	0.00181587	0.00238547	0.00280549	0.00457907	0.00509894	0.0211384	0	0.00533482	0.00090611	0.000661352	0	0	0	0.00551463	0.00146497	0.00146915	0.00148639	0.00345587	0	0	0	0	0	0	0	0	0.00175814	0	0.000638852	0
Tyramine	0.0124486	0.0102653	0.011092	0.0125953	0.0119292	0.00575412	0	0.00614054	0.00710526	0.00667998	0.00548934	0.00804619	0.00669844	0.00891406	0.00698213	0.00691982	0.00954782	0.00821975	0.00410836	0.0089317	0.00903254	0.00955679	0.00717383	0.00708898	0.00781628	0.00883576	0.00876977	0.00839756	0.00946657	0.00774997	0.00465452	0.00740617	0.00879031	0.00928888	0.00671282	0.00950822	0.00778261	0.0110098	0.00917623	0.00869588	0.0101035	0.00920819	0.00547419	0.00858416	0.00906967	0.00783401	0.00782995
Propyleneglycol	0.0115365	0.000635154	0.0207158	0.00700922	0.00493142	0.0490782	0.00882432	0.0336464	0.0223966	0.0192978	0.0189159	0	0	0	0	0	0	0	0.0117327	0	0	0	0.00223422	0.000838443	0	0.00109549	0	0	0	0	0	0	0	0	0	0	0	0	0	0	0	0.00244977	0	0	0	0	0
Beta alanine	0	0	0	0	0	0	0	0	0	0	0	0	0	0	0	0	0	0	0	0	0	0	0	0.00123962	0	0	0	0	0	0.00600166	0	0	0	0	0	0.013852	0	0.00616604	0.00456228	0.00313433	0	0.0128931	0	0.00969836	0.0128472	0.0124625	0.00137158
3-phenylpropionate	0	0	0	0	0	0	0	0	0	0	0	0	0	0	0	0	0	0	0	0	0	0	0	0.00578769	0	0	0	0	0	0.00973452	0	0	0	0	0	0.00879986	0	0	0	0	0	0.011811	0	0.00749553	0.00731544	0.00745601	0
3,4 dihydroxyphenylacetate	0	0	0.00358717	0.00776508	0.00628853	0	0	0	0	0	0	0	0	0	0	0	0	0	0	0	0	0	0	0	0	0	0	0	0	0	0	0	0	0	0	0	0.000984961	0.000851876	0.00278006	0.00280484	0.00254107	0	0	0	0	0	0
Bifidobacterium animalis	0	0	0	0	0	9.38488e+07	4.21048e+07	1.83828e+08	1.08615e+08	1.25983e+08	174967414	0	0	0	0	0	0	3.69093e+08	4.68823e+07	2.10821e+08	4.54524e+07	5.21747e+07	2.26726e+08	0	0	0	0	0	0	9.52287e+07	4.96963e+07	2.49477e+08	1.70133e+08	2.18138e+08	1.78956e+08	0	0	0	0	0	0	1.14838e+08	1.35163e+08	172374204	1.36092e+08	4.58197e+07	6.06127e+07
Bifidobacterium dentium	0	0	0	0	0	0	0	0	0	0	0	0	0	0	0	0	0	0	0	0	0	0	0	0	0	0	0	0	0	648118	0	0	0	0	0	1.167e+07	0	0	0	0	0	6.32323e+06	0	0	780930	1.19584e+06	0
Bifidobacterium_u_s	0	0	0	0	0	0	0	0	0	0	0	0	0	0	0	0	0	0	0	0	0	0	0	0	0	0	0	0	0	0	0	0	0	0	0	7.5214e+06	0	0	0	0	0	9.45085e+06	0	0	0	2.07699e+06	0
Bacteroides_u_s	0	0	4.74156e+07	9.78752e+06	0	0	0	2.36801e+07	3.33668e+06	3.53552e+06	0	3.81628e+07	1.22184e+06	1.09135e+08	8.23295e+07	2.35896e+07	1.26917e+07	2.09612e+07	0	3.87858e+07	2.0554e+07	1.59324e+07	8.45893e+06	1.14416e+08	1.87199e+07	1.84791e+08	1.16575e+08	7.59456e+07	1.01847e+08	5.77496e+07	1.05104e+07	6.80746e+07	2.59263e+07	3.24804e+07	2.2021e+07	3.32358e+08	1.87554e+08	3.70225e+08	1.8996e+08	331679182	1.79928e+08	1.20379e+08	3.01565e+07	8.43706e+07	5.44548e+07	5.38759e+07	6.97322e+07
Bacteroides fragilis	7.84741e+07	3.36047e+06	2.8578e+08	7.13464e+07	2.73693e+07	6.43555e+07	0	1.79203e+08	5.634e+07	5.6971e+07	2.20833e+07	3.25038e+08	3.05648e+07	7.1251e+08	3.34329e+08	3.7495e+08	2.00516e+08	1.68657e+08	1.18388e+07	4.36045e+08	2.25846e+08	1.80718e+08	1.32893e+08	4.18518e+08	9.73209e+07	9.97292e+08	3.98527e+08	4.23862e+08	3.42527e+08	2.30909e+08	8.44489e+07	8.02786e+08	2.49835e+08	3.01163e+08	174178963	610211741	3.37676e+08	1420896733	898862455	7.69273e+08	6.53815e+08	4.98821e+08	1.61685e+08	1355999008	5.73022e+08	5.52008e+08	4.62884e+08
Bacteroides ovatus	6.09526e+06	0	2.85314e+07	5.52683e+06	1.34346e+06	4.92972e+06	0	2.28486e+07	4.84521e+06	4.83146e+06	1.17054e+06	5.25881e+07	4.09787e+06	1.14285e+08	4.88201e+07	3.93906e+07	1.7837e+07	3.15543e+07	0	5.84013e+07	3.01612e+07	2.4431e+07	1.27267e+07	1.40066e+08	2.69858e+07	1.49256e+08	7.1393e+07	7.72151e+07	6.72582e+07	8.83676e+07	1.61559e+07	9.87309e+07	3.94834e+07	4.78933e+07	3.28059e+07	2.14782e+08	1.12884e+08	205949361	1.70921e+08	1.60175e+08	1.71133e+08	1.7688e+08	4.41739e+07	126726882	8.04958e+07	8.19153e+07	1.04875e+08
Bacteroides uniformis	0	0	0	0	0	0	0	0	0	0	0	0	0	2.16515e+06	0	0	0	0	0	1.07375e+06	0	0	0	0	0	3.18545e+06	1.11726e+06	0	0	737514	0	2.89333e+06	0	0	0	1.92251e+06	0	4.92344e+06	2.77054e+06	2.46144e+06	2.01132e+06	1.29184e+06	0	4.65876e+06	1.74207e+06	1.69936e+06	1.49822e+06
Macellibacteroides_u_s	0	0	0	0	0	0	0	0	0	0	0	0	4.90616e+06	0	0	0	0	0	0	0	0	0	0	0	0	0	0	0	0	0	0	0	0	0	0	0	0	0	0	0	0	0	0	0	0	0	0
Parabacteroides chartae	0	0	0	0	0	0	1.3284e+06	0	2.12218e+06	0	1.18482e+06	0	8.5153e+06	0	0	0	0	0	0	0	0	0	0	0	0	0	0	0	0	0	0	0	0	0	0	0	0	0	0	0	0	0	0	0	0	0	0
Anaerosporobacter mobilis	0	0	2.00062e+07	4.58225e+06	0	0	0	16058112	3.63071e+06	3.46003e+06	542446	1.41783e+07	0	4.1606e+07	2.49728e+07	2.42163e+07	0	6.18492e+06	0	2.44081e+07	1.39132e+07	1.70169e+07	3.77016e+06	2.24333e+07	0	2.98724e+07	2.06023e+07	2.57633e+07	1.96927e+06	1.65605e+07	0	1.97657e+07	1.15207e+07	1.14237e+07	4.61333e+06	1.23108e+07	0	0	4.15581e+06	4.85049e+06	3.78401e+06	1.36323e+07	0	0	2.70322e+06	1.95111e+06	2.83358e+06
Anaerostipes_u_s	0	0	0	0	0	0	0	0	0	0	0	0	0	2.04812e+06	0	0	0	0	0	0	0	0	0	0	0	0	0	0	0	0	0	0	0	0	0	0	0	0	0	0	0	0	0	3462016	1.02122e+06	975556	0
Anaerostipes caccae	0	0	0	0	0	0	0	675584	0	0	0	0	0	0	0	0	0	0	0	3.0641e+06	0	0	0	0	0	5.48605e+06	0	0	0	0	0	5.68914e+06	0	0	0	9.34273e+06	0	2.33424e+07	6.57115e+06	4.74189e+06	0	3.38599e+07	0	8.61657e+07	2.9375e+07	3.59068e+07	4.20152e+06
Clostridia_u_s	1.16527e+07	0	3.08578e+07	9.53965e+06	0	0	0	7.72591e+06	5.03697e+06	0	0	0	0	3.57835e+07	2.59496e+07	1.52639e+07	0	0	0	9.21849e+06	6.75566e+06	5.34366e+06	0	1.05334e+07	0	5.29492e+07	2.14067e+07	2.05857e+07	0	3.88871e+06	0	0	6.54286e+06	0	0	1.53801e+07	0	3.27057e+07	2.04949e+07	2.59899e+07	0	0	0	1.37626e+07	8.07962e+06	4.97219e+06	0
Clostridiales_u_s	7.40584e+07	0	1.62527e+08	6.00717e+07	0	0	0	40742912	2.88795e+07	0	0	0	0	2.00452e+08	1.33613e+08	0	0	0	0	5.31635e+07	3.72422e+07	4.20789e+07	2.65633e+07	8.55199e+07	0	3.12882e+08	1.32127e+08	1.15673e+08	0	0	0	0	0	0	0	1.06952e+08	0	2.1584e+08	1.30571e+08	1.25063e+08	0	0	0	8.25328e+07	3.83857e+07	3.25081e+07	0
Coprobacillus_u_s	3.90814e+07	0	8.83722e+07	3.11512e+07	5.89144e+06	17919813	0	22450176	1.47657e+07	1.10343e+07	3.7543e+06	52019968	0	1.08053e+08	7.23276e+07	5.43412e+07	1.68937e+07	9.06371e+06	0	2.85197e+07	2.03627e+07	2.40169e+07	1.56548e+07	5.03326e+07	0	1.6674e+08	6.79071e+07	6.17572e+07	2.63327e+07	1.07275e+07	5.66203e+06	2.99086e+07	1.44056e+07	1.18997e+07	1.11745e+07	6.04748e+07	0	1.22515e+08	7.31351e+07	6.85222e+07	2.5704e+07	1.14566e+07	5.82364e+06	4.0262e+07	2.28572e+07	1.80635e+07	1.93791e+07
Enterococcus avium	4.84979e+06	1.16164e+06	1.2302e+07	1.02096e+07	4.50146e+06	1.34576e+06	0	5924352	2.64633e+06	2.39057e+06	1.55596e+06	1.20293e+07	0	3.87386e+07	3.54206e+07	3.60782e+07	1.92948e+07	2.56393e+06	0	7.85667e+06	4.36343e+06	5.30423e+06	2.48792e+06	1.10743e+07	8.17241e+06	3.51107e+07	2.80656e+07	3.49733e+07	1.37092e+07	3.28529e+06	0	6.69693e+06	3.50712e+06	4.28388e+06	2.7885e+06	1.01522e+07	8.09798e+06	2.88813e+07	2.56097e+07	3.01889e+07	1.45565e+07	3.94352e+06	1.80578e+06	7.82159e+06	5.04601e+06	3.619e+06	5.14605e+06
Enterococcus_u_s	3.0231e+07	1.3293e+07	1.27536e+07	1.87108e+07	1.27076e+07	4.19309e+06	3.10313e+06	6.14955e+06	4.56396e+06	4.78113e+06	4.42522e+06	5.5651e+07	1.09665e+08	4.25716e+07	3.70132e+07	4.57245e+07	5.26105e+07	2.74385e+06	3.54721e+06	8.11856e+06	5.05239e+06	7.17747e+06	1.12148e+07	3.56997e+07	5.73191e+07	3.60663e+07	3.68696e+07	4.43078e+07	4.02691e+07	3.55348e+06	5.61221e+06	6.72944e+06	3.63911e+06	5.14518e+06	7.50436e+06	3.45377e+07	6.54668e+07	2.98923e+07	3.18257e+07	4.16997e+07	3.96127e+07	4.0795e+06	5.07876e+06	8.12078e+06	5.25626e+06	3.77635e+06	7.65394e+06
Enterococcus casseliflavus	8.08613e+06	4.58068e+06	0	6.40443e+06	529241	0	0	0	0	1.1827e+06	0	2.02794e+07	3.20123e+07	1.02698e+07	1.39941e+07	1.56443e+07	2.37541e+07	0	0	0	0	2.70141e+06	4.70791e+06	1.28109e+07	1.29786e+07	0	1.23569e+07	1.61798e+06	1.328e+07	0	2.14194e+06	0	0	0	3.62916e+06	1.11641e+07	2.38061e+07	0	9.73241e+06	1.33569e+07	1.48292e+07	0	0	0	0	0	3.55012e+06
Enterococcus dispar	4.56673e+06	0	1.42315e+06	2.19734e+06	1.03522e+06	2.4082e+06	0	1.21259e+06	1.57246e+06	1.96278e+06	1.01352e+06	3.30991e+07	2.25571e+06	1.6619e+07	3.05789e+07	2.74839e+07	1.45783e+07	1.00308e+07	0	3.0641e+06	9.7603e+06	8.4986e+06	4.43998e+06	2.04974e+07	2.41245e+06	4.81356e+06	2.60098e+07	3.24343e+07	1.99199e+07	8.93956e+06	4.01821e+06	2.60075e+06	6.1469e+06	8.72641e+06	1.39425e+07	2.68814e+07	11838011	7.82476e+06	2.27326e+07	2.57003e+07	2.94539e+07	1.03007e+07	1.90961e+07	1.75238e+06	9.04076e+06	7647104	2.58931e+07
Enterococcus durans	5.30269e+07	1.65461e+07	1.79262e+07	3.3161e+07	2.1757e+07	7.38041e+06	5.20731e+06	6.37474e+06	8.01569e+06	8.3544e+06	7.93684e+06	8.51685e+07	9.01155e+07	4.64045e+07	6.60844e+07	7.23579e+07	5.71555e+07	6.79216e+06	0	5.26397e+06	8.93737e+06	1.30338e+07	9.41582e+06	6.31151e+07	7.8601e+07	4.9516e+07	6.57843e+07	7.98537e+07	5.35491e+07	6.19065e+06	3.02196e+06	0	5.69436e+06	7.81977e+06	7.81191e+06	5.38303e+07	8.96957e+07	3.0244e+07	4.96921e+07	6.94271e+07	6.08509e+07	0	0	0	6.09726e+06	4.6575e+06	7.88193e+06
Enterococcus faecalis	1.05186e+08	2.03336e+07	5.58997e+07	4.02889e+07	5.11852e+07	6.4653e+07	2.93947e+07	5.46877e+07	3.39165e+07	2.57426e+07	2.31111e+07	3.03425e+08	2.15439e+08	2.60433e+08	1.80925e+08	2.83277e+08	3.08996e+08	6.6932e+07	2.35003e+07	6.24867e+07	4.89929e+07	4.18423e+07	3.99215e+07	2.6567e+08	2.02534e+08	1.86703e+08	1.52953e+08	1.73348e+08	2.28638e+08	5.07544e+07	3.40884e+07	3.90763e+07	2.49458e+07	2.65192e+07	3.88135e+07	2.09722e+08	2.68469e+08	1.45681e+08	1.75467e+08	158545762	2.13404e+08	61498496	2.70641e+07	4.53481e+07	3.66737e+07	2.73785e+07	4.7031e+07
Enterococcus faecium	2.10409e+06	702843	0	1.43363e+06	866559	0	882054	0	0	0	542446	6.15051e+06	1.14101e+07	2.45774e+06	2.90924e+06	4.49859e+06	6.13146e+06	0	1.52235e+06	0	0	0	937754	2.98921e+06	6.17139e+06	2.01745e+06	6.39073e+06	4.75438e+06	2.85292e+06	0	647563	0	0	0	1.35324e+06	2.36098e+06	3.93516e+06	0	2.37982e+06	2.53384e+06	2.38631e+06	0	0	0	0	0	1.3028e+06
Enterococcus raffinosus	3.51185e+07	1.58945e+07	4.79766e+07	3.3094e+07	3.35108e+07	1.60074e+07	6.51445e+06	3.40044e+07	1.73737e+07	2.0194e+07	2.04274e+07	9.25787e+07	8.47958e+07	1.20517e+08	1.10254e+08	133547648	113324879	1.73627e+07	5.94158e+06	4.03309e+07	3.0544e+07	2.56733e+07	1.93484e+07	6.09514e+07	6.68754e+07	1.07491e+08	7.79625e+07	1.04223e+08	9.17984e+07	1.26718e+07	7.5383e+06	2.80881e+07	1.71774e+07	2.2462e+07	1.81048e+07	57371776	7.10606e+07	1.07217e+08	1.01231e+08	1.03743e+08	9.41229e+07	1.52641e+07	8.53231e+06	2.91066e+07	2.22565e+07	1.77488e+07	2.41995e+07
Erysipelatoclostridium ramosum	8.20879e+06	0	2.12652e+07	8.37399e+06	0	0	0	5.62987e+06	3.98867e+06	9.1219e+06	0	1.55121e+07	0	2.85566e+07	1.85385e+07	1.68753e+07	2.38184e+07	0	0	6.73055e+06	4.91843e+06	5.30423e+06	1.2918e+07	1.44051e+07	0	4.27558e+07	1.6893e+07	1.62296e+07	2.63832e+07	8.91721e+06	0	2.05134e+07	1.34063e+07	1.35316e+07	1.45576e+06	1.29854e+07	0	3.17826e+07	1.3533e+07	1.80626e+07	2.94539e+07	0	0	9.9159e+06	5.49654e+06	5.66452e+06	1.166e+07
Lachnospiraceae_u_s	0	0	4.60608e+07	0	0	0	0	1.76518e+07	0	0	0	0	0	8.45872e+07	0	0	0	0	0	5.46039e+07	0	0	0	0	0	1.38001e+08	0	0	0	0	0	8.53371e+07	0	0	0	0	0	1.71969e+08	0	0	1.38747e+07	0	0	6.89839e+07	0	0	1.00315e+07
Lacticaseibacillus_u_s	0	0	0	0	0	1.05961e+08	1.04624e+08	1.74024e+08	1.71474e+08	8.84635e+07	1.87158e+08	0	0	0	0	0	0	2.54076e+08	1.17043e+08	2.61941e+08	1.10464e+08	2.39617e+08	1.26042e+08	0	0	0	0	0	0	9.83575e+07	1.09056e+08	2.81564e+08	2.03677e+08	1.36223e+08	1.13406e+08	0	0	0	0	0	0	1.49514e+08	4.23297e+08	3.09402e+08	2.42238e+08	442304719	3.58139e+08
Lactobacillus acidophilus	0	0	0	0	0	8.07171e+07	1.04391e+08	6.01616e+07	1.00075e+08	6.00158e+07	1.10431e+08	0	0	0	0	0	0	7.11153e+07	1.86051e+08	8.32283e+07	6.43606e+07	5.97859e+07	7.32214e+07	0	0	0	0	0	0	1.391e+08	6.58356e+07	6.86923e+07	5.05328e+07	124005731	6.83799e+07	0	0	0	0	0	0	7.3703e+07	131641344	7.68055e+07	6.27147e+07	7.43311e+07	9.20427e+07
Lacticaseibacillus paracasei	0	0	0	0	0	1.57142e+08	1.51788e+08	1.33333e+08	1.06978e+08	121440749	1.25348e+08	0	0	0	0	0	0	1.41376e+08	1.56875e+08	1.47784e+08	1.36204e+08	127281762	1.57313e+08	0	0	0	0	0	0	1.14181e+08	1.3295e+08	1.49608e+08	1.10984e+08	1.60974e+08	141168000	0	0	0	0	0	0	1.61412e+08	1.3435e+08	1.45747e+08	9.23299e+07	1.1735e+08	1.79623e+08
Lactiplantibacillus plantarum	0	0	0	0	0	1.14687e+08	1.01872e+08	108613120	8.55391e+07	1.00668e+08	1.22964e+08	0	0	0	0	0	0	1.39127e+08	1.65315e+08	1.45191e+08	1.24549e+08	1.29766e+08	170843530	0	0	0	0	0	0	1.10582e+08	1.26839e+08	1.52729e+08	1.32366e+08	1.53948e+08	1.7098e+08	0	0	0	0	0	0	1.68857e+08	1.34801e+08	127410737	1.30926e+08	1.48064e+08	215938718
Ligilactobacillus salivarius	0	0	0	0	0	1.61406e+08	1.68122e+07	1.00264e+08	9.86557e+07	1.22057e+08	6.82768e+07	0	0	0	0	0	0	137080212	2.01304e+07	1.19002e+08	1.04952e+08	9.81972e+07	7.23793e+07	0	0	0	0	0	0	1.37781e+08	2.27311e+07	84589371	1.08249e+08	1.40915e+08	7.65403e+07	0	0	0	0	0	0	9.869e+07	5.66563e+06	5.30842e+07	6.94427e+07	7.75095e+07	7.10676e+07
Lactobacillus_u_s	0	0	0	0	2.20711e+07	0	9.57613e+07	0	8.04637e+07	9.44525e+07	1.15926e+08	7.8771e+07	7.78971e+07	0	0	0	0	0	1.55013e+08	0	1.17564e+08	1.22096e+08	937754	0	0	0	6.2589e+07	70568960	0	0	1.18786e+08	0	0	0	1.60503e+08	0	4.56609e+07	0	0	0	5.56351e+07	0	970607	0	1.22576e+08	849678	1.36794e+06
Lactococcus lactis	0	0	0	0	0	2.83459e+08	3.6499e+08	2.47697e+08	1.87838e+08	1.9853e+08	259046558	0	0	0	0	0	0	3.10775e+08	3.70152e+08	3.61747e+08	2.63662e+08	2.17316e+08	3.45706e+08	0	0	0	0	0	0	2.86267e+08	4.69384e+08	3.46485e+08	2.51664e+08	2.57214e+08	3.61583e+08	0	0	0	0	0	0	3.34451e+08	3.95759e+08	4.5237e+08	3.77399e+08	3.44655e+08	4.26862e+08
Peptostreptococcus russellii	7.14259e+06	0	0	0	0	7.45124e+06	0	1.10865e+06	0	0	0	3.93731e+07	0	0	0	0	0	3.21391e+07	0	1.20469e+06	0	0	0	1.06103e+08	0	0	0	0	0	9.25245e+07	0	1.723e+06	0	0	0	1.36566e+08	0	9.27541e+06	3.58749e+07	2.46868e+07	0	1.1511e+08	0	9.81759e+07	7.41583e+07	8.72022e+07	2.45903e+07
[Ruminococcus] gnavus	0	0	2.86683e+07	0	0	0	0	9.90857e+06	0	0	0	0	0	4.52634e+07	0	0	0	0	0	3.07196e+07	0	0	0	0	0	8.41312e+07	0	0	0	0	0	5.47458e+07	0	0	0	7.82496e+06	0	9.24025e+07	0	0	1.50678e+07	5.09938e+06	0	4.15869e+07	0	0	1.07807e+07
Streptococcus_u_s	0	644273	3.66872e+07	1.2695e+07	8.12472e+06	0	0	23125760	0	0	0	8.37852e+07	1.63539e+06	0	1.35906e+07	5.0805e+06	4.99521e+06	0	0	0	0	0	0	0	1.92622e+06	0	1.39658e+07	1.59558e+07	5.25139e+06	0	0	0	0	0	0	0	1.72367e+06	2.0485e+07	6.64219e+06	7.49292e+06	5.07943e+06	0	0	0	0	0	0
Streptococcus equinus	2.47113e+07	0	0	0	0	0	0	0	0	0	0	0	0	0	0	0	0	0	0	0	0	0	0	3.37354e+07	0	2.45987e+07	0	0	0	1.97341e+07	0	0	0	0	0	2.64092e+07	0	0	0	0	0	0	0	0	0	0	0
Streptococcus lutetiensis	3.9723e+06	0	0	763708	0	3.22982e+06	0	0	498584	0	0	3.97684e+06	0	0	0	0	0	3.73344e+06	0	0	0	0	0	4.7258e+06	0	0	826773	0	0	5.00615e+06	0	0	0	0	0	2.56335e+06	0	0	0	0	0	3.97751e+06	0	0	0	0	0
Streptococcus pasteurianus	2.23336e+07	0	9.79785e+06	5.21197e+06	2.83231e+06	1.63757e+07	478222	1.00645e+07	3.55401e+06	3.5481e+06	3.09765e+06	2.99868e+07	413546	1.53901e+07	5.11772e+06	3.69287e+06	0	1.51587e+07	0	1.17588e+07	2.96637e+06	4.53521e+06	3.48309e+06	3.31091e+07	0	2.067e+07	5.96617e+06	5.25222e+06	3.53459e+06	1.77003e+07	0	9.29768e+06	3054592	3.03725e+06	2.56296e+06	2.49926e+07	0	1.46824e+07	4.01373e+06	4.23513e+06	0	17439872	0	1.20102e+07	2.8534e+06	2.20287e+06	2.2799e+06
Streptococcus thermophilus	0	0	0	0	0	0	0	3.46453e+06	9.3069e+06	0	0	0	0	0	0	0	0	0	0	2.98554e+06	8.21013e+06	0	0	0	0	0	0	0	0	0	0	7899776	0	0	0	0	0	0	0	0	0	0	0	4.4878e+06	0	0	0
Veillonella_u_s	0	0	0	0	0	0	0	0	0	0	0	0	0	0	0	0	0	0	0	0	0	0	0	3.67246e+06	0	0	0	0	0	2.25724e+06	0	0	0	0	0	1.02871e+07	0	1.12975e+07	0	0	0	1.79158e+07	0	1.09417e+07	0	0	0
Veillonella dispar	0	0	0	0	0	0	0	0	0	0	0	0	0	0	0	0	0	0	0	0	0	0	0	6.40545e+06	0	0	0	0	0	3.26294e+06	0	1.59296e+06	0	0	0	15751099	0	4.52781e+06	0	0	0	2.33891e+07	0	7.94981e+06	0	912617	0
Veillonella magna	0	0	0	3.17542e+06	616479	0	0	952747	1.9432e+06	1.77405e+06	0	6.86683e+06	0	3.71587e+06	1.50559e+07	8.54956e+06	0	3.32861e+06	0	2.77602e+06	1.30137e+07	1.00366e+07	1.72241e+06	3.01199e+07	0	1.31311e+07	2.80432e+07	3.63673e+07	6.23603e+06	2.04939e+07	0	1.31013e+07	3.6542e+07	3.33417e+07	5.5565e+06	1.63616e+08	1.65862e+06	1.61111e+08	2.00331e+08	1.84463e+08	1.4069e+08	2.49938e+08	2.09696e+07	1.77674e+08	2.23226e+08	2.48515e+08	2.06852e+08
Veillonella parvula	0	0	0	0	0	0	0	0	0	0	0	0	0	0	0	0	0	0	0	0	0	0	0	0	0	0	0	0	0	0	0	0	0	0	0	8.73562e+06	0	0	0	0	0	1.6352e+07	0	1.06425e+07	0	0	0
Acinetobacter_u_s	0	0	0	0	0	0	0	0	830973	0	0	0	3.8535e+06	0	0	0	3.38731e+06	0	0	0	0	0	0	0	0	0	0	0	0	0	0	0	0	0	0	0	0	0	0	0	0	0	0	0	0	0	0
Enterobacter hormaechei	5.42535e+06	2.16466e+06	1.19463e+07	2.91281e+07	6.42068e+06	1.99739e+06	0	4.39996e+06	1.10711e+07	1.58406e+07	2.06986e+06	9.43572e+06	1.12221e+07	1.65312e+07	5.23239e+07	5.5035e+07	8.25389e+06	1.9117e+06	0	4.11166e+06	2.21042e+07	2.30113e+07	2.21999e+06	1.85046e+07	1.23428e+07	1.29895e+07	3.57077e+07	5.41651e+07	8.02857e+06	2.12315e+06	747188	7.86727e+06	1.33686e+07	1.60929e+07	1.14821e+06	1.167e+07	4.31242e+07	1.01106e+07	5.08998e+07	4.13377e+07	5.59078e+06	2.34571e+06	1.19633e+06	2.8209e+06	1.36062e+07	1.6018e+07	2.50789e+06
Escherichia coli	3.59488e+06	439277	0	0	0	0	0	0	0	0	0	0	1.14477e+07	0	0	0	0	0	0	0	708100	0	0	2.39137e+06	0	0	1.27368e+06	0	0	0	0	0	0	0	0	1.85505e+06	5.52874e+06	0	0	0	2.01132e+06	0	0	0	0	944087	0
Haemophilus_u_s	0	0	0	0	0	0	0	658261	0	0	0	0	0	0	0	0	0	0	0	1.46658e+06	1.66499e+06	1.49859e+06	0	0	0	0	0	0	0	0	0	3.08839e+06	2.33808e+06	2.28927e+06	0	0	0	0	0	0	0	0	0	0	1.14136e+06	0	0
Klebsiella_u_s	1.08007e+08	7.32324e+07	142889875	8.76254e+07	1.28321e+08	5.16629e+07	2.45275e+07	7.12655e+07	4.6739e+07	5.95377e+07	6.55789e+07	2.30459e+08	4.03659e+08	2.5183e+08	2.31763e+08	344444160	4.08021e+08	7.41065e+07	8.14529e+07	1.13136e+08	1.17889e+08	1.47789e+08	1.36529e+08	2.36916e+08	3.98148e+08	2.96317e+08	2.13374e+08	2.93527e+08	3.78706e+08	8.12606e+07	1.01468e+08	1.74478e+08	9.87463e+07	1.379e+08	1.10617e+08	1.54003e+08	4.16542e+08	2.77823e+08	3.02131e+08	3.10286e+08	3.6906e+08	108548755	108233924	1.21e+08	1.04464e+08	1.37805e+08	170731638
Klebsiella michiganensis	0	1.73758e+06	0	2.53899e+06	1.59354e+06	0	0	0	0	0	0	0	1.05154e+08	0	9.47097e+06	1.55996e+07	8.4254e+06	0	0	0	4.03809e+06	5.14648e+06	5.77963e+06	4.86814e+06	9.79754e+07	6.08774e+06	3.21771e+07	5.10287e+06	5.8548e+07	1.43033e+06	2.11537e+07	0	0	4.21588e+06	2.64498e+06	0	1.23649e+08	0	1.13663e+07	1.37551e+07	5.826e+07	0	4.94332e+06	0	0	4.40574e+06	4.6575e+06
Klebsiella pneumoniae	1.41012e+08	3.08787e+07	9.95659e+07	5.75595e+07	6.17642e+07	6.24148e+07	8.93744e+06	55553792	2.54533e+07	3.35686e+07	2.93635e+07	2.95916e+08	2.21792e+08	2.2696e+08	1.69437e+08	2.23855e+08	2.17324e+08	1.04761e+08	2.63972e+07	9.51443e+07	6.31166e+07	8.54395e+07	7.26664e+07	322863242	1.61616e+08	2.05426e+08	146093036	1.47784e+08	3.10337e+08	1.11342e+08	3.99497e+07	1.0559e+08	4.54418e+07	8.13936e+07	5.93172e+07	228205430	2.0336e+08	211356356	2.12159e+08	1.8012e+08	2.00689e+08	117489664	5.38122e+07	8.9585e+07	6.54179e+07	6.97366e+07	8.58869e+07
Klebsiella variicola	1.23104e+08	5.38554e+07	1.22049e+08	1.05901e+08	1.62256e+08	6.12673e+07	0	7.45914e+07	3.83015e+07	6.77663e+07	6.59357e+07	2.64694e+08	2.70892e+08	2.82816e+08	2.89077e+08	2.83881e+08	4.96284e+08	6.78991e+07	8.72319e+07	1.228e+08	1.50175e+08	1.47907e+08	1.45735e+08	2.74039e+08	389489241	2.40572e+08	2.3782e+08	3.28276e+08	3.96682e+08	8.21546e+07	1.16777e+08	1.81435e+08	1.11059e+08	1.31622e+08	1.01637e+08	1.91374e+08	5.22336e+08	2.88505e+08	2.399e+08	3.37543e+08	4.14229e+08	9.19588e+07	111710050	1.11896e+08	1.21314e+08	150990967	1.26469e+08
Morganella_u_s	0	0	0	0	0	0	0	692907	0	0	0	0	0	0	0	0	0	0	0	0	0	0	0	0	0	0	0	0	0	0	0	0	0	0	0	6.95477e+07	8.5728e+07	8.06653e+07	1.01515e+08	8.95168e+07	9.90659e+07	5.96287e+07	4.55959e+07	4.95795e+07	3.7815e+07	4.77079e+07	5.51409e+07
Morganella morganii	1.58515e+06	441717	2.61367e+06	1.57431e+06	1.29112e+06	0	0	0	0	0	0	9.01581e+06	2.50008e+06	9.33356e+06	6.6679e+06	7.29622e+06	4.37349e+06	4.63306e+06	0	6.20677e+06	4.4017e+06	6.07324e+06	3.46395e+06	3.12017e+07	9.48149e+06	1.65643e+07	1.78538e+07	2.87503e+07	1.87333e+07	2.21478e+07	3.71934e+06	2.2659e+07	1.28406e+07	1.80195e+07	9.37019e+06	9.53835e+07	1.17047e+08	1.11217e+08	1.38811e+08	1.26185e+08	1.37315e+08	8.227e+07	6.18028e+07	6.88129e+07	5.2893e+07	6.7156e+07	7.72233e+07
Proteus mirabilis	4.18931e+07	4.77836e+06	3.51272e+07	1.786e+07	1.69997e+07	3.18024e+07	0	23489536	1.00228e+07	1.09714e+07	9.57846e+06	2.11143e+08	6.49832e+07	9.50326e+07	7.85071e+07	8.36827e+07	1.25202e+08	1.17446e+08	1.90958e+07	5.27706e+07	6.07244e+07	5.20169e+07	6.25425e+07	2.75975e+08	1.53855e+08	7.54951e+07	1.2625e+08	1.43752e+08	2.03643e+08	1.94458e+08	7.32244e+07	7.53892e+07	7.75527e+07	1.03788e+08	9.93404e+07	2.79843e+08	2.5559e+08	1.49594e+08	212550104	2.33982e+08	241937723	2.76692e+08	124418225	1.10272e+08	1.15938e+08	1.38309e+08	185974371
Proteus_u_s	0	0	0	0	8.60744e+06	0	0	0	0	0	0	1.00829e+08	733105	1.81405e+06	3.4465e+07	3.97711e+07	0	5.84306e+07	0	995178	3.01612e+07	2.30507e+07	1.03344e+06	1.33233e+08	6.3771e+07	3.84023e+07	5.9617e+07	6.71587e+07	1.04725e+08	9.2815e+07	3.42378e+07	4.08318e+07	3.47507e+07	5.01145e+07	4.64204e+07	1.36161e+08	1.21242e+08	3.03319e+06	1.06097e+08	1.10186e+08	1.15429e+08	1.32992e+08	5.94779e+07	5.0477e+07	5.42446e+07	6.64637e+07	8.85251e+07
Citrulline-C18:1	43.935	0	71.325	50.445	35.31	44.063	7029.91	7728	26283.8	24697.8	19547.7	0	32.452	0	0	22.848	0	12390	6506.8	6532.01	18870	20689.9	14125.5	52.152	0	0	31.065	0	56.463	7480.41	4854.46	3993.06	12332.1	12857.3	8490.25	0	0	66.36	0	0	0	69.5415	249.946	96.748	377.536	360.957	123.066
Glutamic acid-C18:1	0	0	70.4085	66.033	89.748	41.344	82.6065	934.889	970.946	1071.54	199.179	193.845	48.4245	76.2765	120.522	404.539	117.49	2158.57	1285.89	815.078	1893.32	2522.39	2599.8	623.364	95.885	175.285	551.419	1089.93	475.673	4669.03	2919.67	4713.48	4065.53	2128.03	5823.68	203.191	318.094	428.653	580.932	475.33	1857.2	9617.32	9594.68	10562.1	9794.97	9599.15	13258.5
Histidine-C18:1	0	0	0	0	0	0	831.891	285.433	2483.27	2049.56	1883.16	0	0	0	0	0	51.578	4669.54	2169.9	2186.01	4135.12	5241.4	3416.17	0	0	15.89	0	0	43.03	5287.08	3441.22	2039.91	6639.08	5610.92	4578.66	0	64.998	37.066	0	0	68.016	1615.61	475.519	1239.84	3261.93	3630.76	2080.7
N-(OH-stearoyl)-Gln	0	0	0	65.5215	0	0	503.95	661.901	1518.58	823.463	616.191	51.842	0	73.922	151.826	81.1685	49.896	3149.77	2676.17	3842.24	4495.02	3128.66	3584.24	185.623	42.135	279.204	597.294	1392.06	520.941	5340.2	5162.39	8304.34	7598.84	5448.01	8470.47	178.214	525.196	277.736	856.564	595.732	1470.78	4804.27	10460.8	7833.91	7900.02	8335.63	10916.6
N-(OH-stearoyl)-Tyr	0	32.0045	54.322	59.279	0	0	1749.32	2774.24	3270.79	3146.49	3903.09	56.206	36.0995	70.752	27.94	0	57.06	5038.15	5604.01	4256.9	5003.53	5103.76	5679.82	94.2	0	80.8265	33.549	196.056	47.957	3855.12	7459.19	5603.43	3663.1	3959.72	6530.09	91.374	0	92.809	0	0	47.397	34.067	191.706	82.836	69.2835	115.789	75.3825
N-Oleoyl-Ile	2779.8	3568.88	4245.3	2763.54	2804.39	4098.88	51469.1	33842	39582.1	38877.8	52931	3431.78	4452.87	4391.65	2488.51	2448.29	4263.31	54698.6	56506	40088.3	46445.6	50506.2	54847.6	3738.71	3662.69	3524.36	1776.38	2755.57	1292.32	66959.2	72880.6	43862.5	62035.1	65477.9	63184.5	8696.52	5387.21	5700.04	4496.8	5254.32	5282.4	46801.6	63508.6	41724.9	71387.2	71459.1	64461.7
N-palmitoyl-Glu	243.082	56.159	405.144	90.47	121.779	82.923	2957.39	6341.23	6898.48	6082.31	6931.82	938.341	258.716	342.194	2090.2	1881.76	2625.89	10603.9	11038.5	11387.6	11562.9	11745.8	12052.7	2905.61	1734.22	2799.6	5114.94	4272.87	5266.55	11110.5	14966.3	13023.5	15123.2	14392.5	18816.8	1908.92	4140.23	1603.16	2991.73	3513.21	5966.82	12910.3	21754.6	12600.1	18991.9	21717	20220.9
N-palmitoyl-Gln	51.7275	0	54.95	0	25.833	0	3300.17	3981.6	3812.37	5411.92	3850.91	32.035	91.207	66.264	62.6865	49.2195	41.976	987.745	2071.7	1080.09	2307.47	2751.3	1290.34	0	40.6875	56.389	39.032	40.765	36.0255	281.483	481.637	297.439	343.164	589.571	142.096	64.13	62.7445	0	41.8405	36.656	60.06	0	42.2875	47.3385	0	0	0
N-Palmitoyl-Phe	502.952	1892.98	2525.2	1660.66	1640.19	1894	9312.26	7240.36	5661.7	5767.95	9431.52	1142.21	2842.19	3053.65	768.354	600.687	1779.45	11559.1	14796.4	10101.5	9019.84	9865.6	11462.4	1315.2	1346.79	1162.61	1145.18	921.148	1887.79	12339.5	25087	14019.9	14741.3	15280	16094.7	2528.41	3085.67	2698.12	3163.58	3631.39	965.26	6289.11	34856.7	14150.8	19530.9	20665	25013.7
N-Stearoyl-Glu	71.831	108.406	55.444	68.432	45.0045	43.491	203.787	721.008	93.39	296.164	138.109	188.136	86.988	180.346	362.986	60.5875	132.84	2554.35	2119.31	2301.6	1573.33	1224.05	1675.23	248.525	266.585	165.002	347.348	741.938	780.99	3371.84	4419.76	3194.32	3725.8	2809.35	5318.63	563.191	1485.65	676.2	624.085	998.881	1788.24	5508.19	9387	6515	8377.65	8149.02	9005.9
Threonine-C18:1	0	33.8625	114.454	56.525	34.347	129.672	20398	16648.5	31116.7	29431.6	31530.8	125.453	51.997	93.058	74.8475	59.799	105.124	14172.1	18827.9	10106	28771.2	28466.8	19957.6	155.123	109.938	51.1175	73.188	52.326	134.051	7190.63	10051.5	5504.34	17677.6	21278.1	9735.01	84.8	55.642	145.373	215.528	54.3335	67.731	71.0515	94.227	117.165	320.214	570.505	99.684
Phenylalanine-C18:1	0	0	0	77.903	0	0	1118.43	2595.01	3373.01	2002.25	2769.42	0	0	100.142	191.206	76.531	67.797	7045.71	4141.14	9120.71	7584.14	8749.24	8331.46	190.71	0	379.483	636.71	496.735	515.097	5203.14	9469.36	15130	15965.2	13140.3	14125.7	101.255	1126.48	4653.96	3536.75	4538.37	5714.32	98.222	17323.7	2016.66	5295.32	6638.48	13476
